# ASAR lncRNAs control DNA replication timing through interactions with multiple hnRNP/RNA binding proteins

**DOI:** 10.1101/2022.06.04.494840

**Authors:** Mathew J. Thayer, Michael B. Heskett, Leslie G. Smith, Paul T. Spellman, Phillip A. Yates

## Abstract

ASARs are a family of very-long noncoding RNAs that control replication timing on individual human autosomes, and are essential for chromosome stability. The eight known ASAR lncRNAs remain closely associated with their parent chromosomes. Analysis of RNA-protein interaction data (from ENCODE) revealed numerous RBPs with significant interactions with multiple ASAR lncRNAs, with several hnRNPs as abundant interactors. An ∼7kb domain within the ASAR6-141 lncRNA shows a striking density of RBP interaction sites. Genetic deletion and ectopic integration assays indicate that this ∼7kb RNA binding protein domain contains functional sequences for controlling replication timing of entire chromosomes in *cis*. shRNA-mediated depletion of 10 different RNA binding proteins, including HNRNPA1, HNRNPC, HNRNPL, HNRNPM, HNRNPU, or HNRNPUL1, results in dissociation of ASAR lncRNAs from their chromosome territories, and disrupts the synchronous replication that occurs on all autosome pairs, recapitulating the effect of individual ASAR knockouts on a genome-wide scale. Our results further demonstrate the role that ASARs play during the temporal order of genome-wide replication, and we propose that ASARs function as essential RNA scaffolds for the assembly of hnRNP complexes that help maintain the structural integrity of each mammalian chromosome.
