## Supplementary material for "ASAR lncRNAs control DNA replication timing through interactions with multiple hnRNP/RNA binding proteins": Figure 1 source data 3

### Sheet: Sheet1
Figure 1-table supplement 3
Fosmids used in RNA FISH
		Position
Fosmid	Chromosome	Start	Stop	Locus
G248P8951H6	human 1	187047872	187088572	ASAR1-187
G248P83419A4	human 6	96160909	96198477	ASAR6
G248P81345F10	human 6	141184172	141225657	ASAR6-141
BACs used in DNA FISH
		Position
BAC	Chromosome	Start	Stop	Locus
RP11-69O14	human 1	187327203	187487152	ASAR1-187
RP11-374I15	human 6	96061931	96237378	ASAR6
RP24-107D17	mouse 5	7906013	8074717	Chr 5 DNA
PCR primers
Primer name	sequence	SNP
1	tggggccaacaactgtagtg
2	tttgggacatgggaccaagtgta
3	tctgagtacttcacacacactga
4	tcatagtcacaaacttctatgcca
5	caaagccagaagtgtacaaagtgt	rs17070386
6	gcttgagattcccatgtcccat
		CHR6 Position (hg19)
sgRNA name	sequence	Start	Stop
sgRNA-1	CTTAGAACCAATAAGTTGTG	141166818	141166837
sgRNA-2	TAAACTTAAGGCTGTAGATT	141174488	141174507
